# *Notch* expression during ctenophore development gives insight into its ancestral function

**DOI:** 10.1101/2025.09.30.679519

**Authors:** Brent Foster, Fredrik Hugosson, Cezar Borba, James Strother, Mark Q. Martindale

**Affiliations:** The Whitney Laboratory for Marine Bioscience, Department of Biology, University of Florida, St. Augustine, FL 32080, USA

**Keywords:** Notch, molecular evolution, ctenophores

## Abstract

The canonical *Notch* pathway is a juxtacrine signaling module with widely conserved roles maintaining progenitor cell populations, promoting binary cell fate decisions, and establishing tissue boundaries. This pathway emerged in Metazoan lineages, although many molecular components and regulators existed prior to that divergence. Given that the vast majority of *Notch* studies focus on bilaterians, it is unclear when or how *Notch* gained its developmental signaling functions. To clarify the ancestral function of *Notch*, we turned to an early branching Metazoan — the ctenophore *Mnemiopsis leidyi* — and conducted structural analyses of putative *Notch* components to evaluate predicted signaling potential. We characterized gene expression of these components with *in situ* hybridization and show they are expressed during late embryogenesis. Using hybridization chain reaction (HCR^TM^), we examine *MlNotch* expression relative to canonical transcriptional targets and putative stem cell markers and identify differential expression patterns at a cellular resolution. Pharmacological inhibition reveals zones of active and inactive *MlNotch* during late embryonic development. Our results suggest that *Notch* evolved its signaling potential by the Metazoan divergence and is likely involved in regulating progenitor cell populations and coordinating developmental fate decisions.
