## Supplementary material for "*Notch* expression during ctenophore development gives insight into its ancestral function": SupFile1_PFAM-Significance-Thresholds.xlsx

### Sheet: PFAM
Gene ID	Common Name	Domain	Start	End	SMART E-value	Prosite Score
ML21438a	MlDelta-like	DSL	242	304	0.00318	X
ML21438a	MlDelta-like	DSL	333	391	0.000503	X
ML21438a	MlDelta-like	DSL	459	521	0.000813	X
ML24144a	MlCad-like	EGF	37	69	6.92	X
ML24144a	MlCad-like	EGF	74	107	1.34e-06	X
ML24144a	MlCad-like	EGF	115	148	0.054	X
ML24144a	MlCad-like	EGF	157	191	1.03e-07	X
ML24144a	MlCad-like	EGF_CA	193	229	5.92e-07	X
ML24144a	MlCad-like	EGF	234	267	9.19e-05	X
ML24144a	MlCad-like	EGF	275	309	1.06	X
ML24144a	MlCad-like	EGF	317	355	5e-06	X
ML24144a	MlCad-like	EGF_CA	357	393	3.51e-10	X
ML24144a	MlCad-like	EGF	398	431	4.59e-05	X
ML24144a	MlCad-like	EGF	436	470	9.13	X
ML24144a	MlCad-like	EGF	475	508	3.03e-05	X
ML24144a	MlCad-like	LamG	528	652	2.09e-16	X
ML24144a	MlCad-like	LamG	711	846	1.72e-17	X
ML24144a	MlCad-like	EGF	861	900	0.497	X
ML24144a	MlCad-like	EGF_CA	913	949	3.85e-07	X
ML24144a	MlCad-like	EGF_CA	951	988	6.54e-10	X
ML24144a	MlCad-like	EGF	993	1027	9.63	X
ML24144a	MlCad-like	EGF	1031	1066	0.532	X
ML24144a	MlCad-like	EGF	1069	1095	17.3	X
Ml07022a	MlFurin-like1	Subtilase	275	586	X	43.216
Ml07022a	MlFurin-like1	FU	739	787	1.48e-07	X
Ml07022a	MlFurin-like1	FU	807	854	4.56e-08	X
Ml07022a	MlFurin-like1	FU	856	901	2.01e-09	X
Ml07022a	MlFurin-like1	FU	905	950	5.32e-09	X
Ml07022a	MlFurin-like1	FU	954	999	1.94e-11	X
Ml07022a	MlFurin-like1	FU	1003	1048	2.31e-09	X
Ml07022a	MlFurin-like1	FU	1053	1096	4.19e-07	X
Ml07022a	MlFurin-like1	FU	1098	1143	0.0181	X
Ml07022a	MlFurin-like1	FU	1145	1183	5.4	X
Ml07022a	MlFurin-like1	FU	1186	1238	1.09e-05	X
Ml07022a	MlFurin-like1	FU	1244	1289	5.11e-11	X
Ml07022a	MlFurin-like1	FU	1291	1336	5.19e-12	X
Ml07022a	MlFurin-like1	FU	1338	1383	3.01e-08	X
Ml07022a	MlFurin-like1	FU	1387	1434	0.000283	X
ML279823a	MlFurin-like2	Subtilase	139	453	X	41.054
ML279823a	MlFurin-like2	FU	635	680	2.54e-06	X
ML065311a	MlHES1	HLH	23	75	1.23e-14	X
ML065311a	MlHES1	Hairy Orange	97	141	0.00947	X
ML065739a	MlHES2	HLH	32	85	3.25e-14
ML065739a	MlHES2	Hairy Orange	102	147	0.0757
MleFL.S3.22491	MlMindbomb-like	MIB	1	75	X	32.933
MleFL.S3.22491	MlMindbomb-like	MIB	144	226	X	22.576
MleFL.S3.22491	MlMindbomb-like	ANK	504	533	0.0292	12.289
MleFL.S3.22491	MlMindbomb-like	ANK	537	566	0.0012	12.075
MleFL.S3.22491	MlMindbomb-like	ANK	570	599	3.33e-06	13.063
MleFL.S3.22491	MlMindbomb-like	ANK	603	632	2.85e-05	13.491
MleFL.S3.22491	MlMindbomb-like	ANK	669	699	6.55e-05	9.431
MleFL.S3.22491	MlMindbomb-like	ANK	703	732	0.0136	10.793
MleFL.S3.22491	MlMindbomb-like	RING	841	875	0.292	8.86
MleFL.S3.22491	MlMindbomb-like	RING	892	927	0.0511	9.406
MleFL.S3.22491	MlMindbomb-like	RING	963	996	0.000214	11.383
