## Supplementary material for "*Notch* expression during ctenophore development gives insight into its ancestral function": SupFile5_Mleidyi_Developmental_RNAseq.xlsx

### Sheet: Sheet1
Hours Post Fertilization	MlNotch	MlDelta-like1	MlEGF-rich	MlFurin-like1	MlFurin-like2	MlADAM17	MlADAM10	MlPresenilin	MlNicastrin	MlAPH1	MlSuH	MlNumb	MlHES1	MlHES2	MlMindbomb	MlDeltex	MlNedd4/Sudx	MlNotchless
0	97	0	73	15	21	9	321	0	6	6	184	127	0	32	24	51	11	10
1	77	0	70	26	31	21	313	0	5	5	170	150	0	14	16	57	7	11
2	24	0	6	8	14	4	95	0	1	1	48	36	0	4	24	102	4	4
3	87	0	55	8	31	19	187	0	0	0	150	58	0	15	47	107	15	22
4	28	0	23	2	11	3	48	0	0	0	69	41	1	38	21	51	2	4
4.5	55	0	82	21	73	7	214	0	4	4	229	66	1	146	22	48	8	8
5	206	1	76	10	33	7	124	0	4	4	271	46	0	256	19	31	3	4
5.5	8	0	6	4	8	2	10	0	1	1	12	6	0	20	3	6	6	5
6	94	0	119	16	124	16	146	0	4	4	145	40	2	117	30	26	9	6
6.5	64	0	100	10	106	30	106	0	1	1	80	33	0	68	17	24	5	4
7	256	1	183	20	320	29	176	0	2	2	172	18	6	350	36	20	9	6
7.5	96	1	131	17	128	11	102	0	2	2	148	31	1	225	39	21	6	12
8	151	2	356	5	81	25	128	0	1	1	227	33	8	344	19	15	15	10
8.5	57	1	76	3	65	15	59	0	2	2	62	17	0	63	9	13	10	3
9	47	1	67	2	40	29	52	0	3	3	82	26	0	80	16	14	5	7
10	26	0	29	3	38	3	35	0	2	2	35	19	0	37	5	8	3	2
11	76	1	77	15	97	22	208	0	4	4	204	27	0	282	18	38	12	13
12	58	2	84	4	64	57	113	0	4	4	102	37	0	157	28	27	7	8
13	108.5	1.5	79	3.5	65.5	41.5	125	0	1.5	1.5	142	47	0	229.5	16	25.5	7	10
14	58.5	6.5	80.5	4.5	126	169.5	105	1	8	8	149	68.5	0	133	12	33	10.5	7
15	48	0.5	67	0.5	54	86	86	0	1.5	1.5	103	61	0	128.5	7.5	34.5	5	6.5
16	34	2	52	2.5	60.5	108.5	77	0	3.5	3.5	63	63	0	127	10	24	5.5	5.5
17	24.5	3	41	1	52.5	53.5	50	0	3	3	77	46.5	0	75.5	6.5	20.5	2.5	8
18	32.5	0	23	3	41.5	64.5	68	0	9.5	9.5	57.5	40	0	71	8	16	4.5	3
19	9.5	1	13.5	0.5	17.5	21.5	16.5	0	2	2	24	18.5	0	37.5	4.5	5	3	0.5
20	37	1.5	38.5	3	42	29	61	0	5.5	5.5	71	41	0	87.5	7.5	12	3.5	4.5
