## Supplementary material for "*Notch* expression during ctenophore development gives insight into its ancestral function": SupFile6_ISH-probes.xlsx

### Sheet: ISH Probes
ML128617a_MlNotch	ATTTAGGTGACACTATAGATGACACGATTGGACGCAACCTCCTGCTCCTTCACCAAACTTATCGGTTCTCCATTCAGGGGACGGAACCAAATATCAGTGTGTAAAGAGTACACGTACAACCGTGACCAGAGAAACATACACTGTCAGTGTGGTGTGGGACTTACAGGAAAGTACTGCGAGAGGACAGTTGACATGTGTAGTAGAAATCCCTGCAGAGGTAACGGTAACTGTACAGACCTAGGGGGAGGAGAGTTCAGATGCGACTGTTTTCCCGGATACACCGCTGTTAACTGTGAGGATGACATCGACGAGTGTAAAGAAGACCCATGTCAGAACGGAGGCGAGTGTAGGAACACGATCGGAGATTTCTACTGCGAGTGTCGACCTGGCTACGGCGGG…
ML21438a_MlDelta-like	ATTTAGGTGACACTATAGATGACGTTTAGCTATCATGCTTCGAGCTTACAGCGGCAAATCCTCGTCCTGACGTGTGATTGCTCCCAGCCTAGTAGCCTACCAGAATCACGAACTCCGCTTCTAGGAAGCCTGCTGCTGCTCTTTTTGAGGAGAAACTACAAATTTGTAAGAAGTCAGAGTTTTCCGACGGACGAAAACTTCGACATCCAATTTGGTACCGGAGACGATGGACTGGGATCTAAGCTGAAGAACCCTCAAAACATCGCACTAACGACTTCAAGCCTAACAAGGGCAAGTTTAAAGTTCGACATCTTTAAAGTTCAACATCTTGATTTAAATCAACCAGTTCTTTTTGAGGTGTACCTAGATGATCACAGTTCAGATTTCCTAGAATACCTA…
ML24144a_MlCad-like	ATTTAGGTGACACTATAGACGGGAACTTGTCACGTGACTGACGGAACAGAGAAGTGTGTCTGTGACGAGAACTGGAGCGGGGCACATTGCGATATCCCGGTGCGACACTGCCTGAACAGTCCTTGTCTGCACGGTGGTTCTTGTAGGGACGAAACTGTCGGGTACACGTGCACGTGTAAAAACGGCTACAAAGGACAGAACTGTGAAATAGTCATCTTATCTGAAGATCTCTGCGCACGCGCATCGTGTAGCAGGCACTCCACGTGCACATCTGGTCGTGATGACGTCACTTGCACGTGTATGGACGGGTGGGCAGGACAATTCTGCACGTACGTGAGTGAAAATCCGGCGGACCCCTGCTCAAAGAATCCCTGCAAACACGGCGGGAAATGTATCTCA…
ML07022a_MlFurin-like1	ATTTAGGTGACACTATAGGCTGTACAGTTGAAACCTGGATCAGATCCCGATGAAGTTGCCCAACAGCTTCACAGGAAGAACTTAGGTCGTATTGGGCACCTTCGGGATAATTATCTGTTTAAGAGCGACAATCATCCTCGGTATAGGACCACGAGGTCTGTTGACATGACTGAAGATATTGTTAACCATGAAAATGTCATATCTGCTGAACAACAAAAATTATTGTGGACACTCGCGCTAGCAGTGCAATGCAACTATCATCACACGTGGAGTGTTGAACTTTACCCCGACGCAGACCCACATGAGGTCGCAGAGCACTTGCAGATGGAAAATTTAGGGGCCATTGGCAGAATACCAAACCATTACCTTTTCAAACGTAGAGATCACCCTCGATACAGC…
ML279823a_MlFurin-like2	ATTTAGGTGACACTATAGATGGAATGGTGCCTTTCTCATAGCTTGAAATTGCTGCTGATTTCATTGCTTCTTTATACAGTACAGAACAAAAAAGTTGCTGTCTGTCTGAAAGTTGGATCAAGCTACAGTGACGCTAAGAAAGTTGCACTTGAAAATGGATATTCAGTTTTAAAGCAGGTTGGAAGCAGATGCTTCCTCTTCGAGAAGGCAGAGCGTGGAAAACGTGATGTTAATGCTGAGGAGTCTTCCTTGGAGAGTGACTTACTCTCAAATCCACTTGTCCAGAACGCGGAAGTTTCAGTTCCCAAGATTCGAGTAAAACGGGACATCCCCGAGGAGAGTCACGATGGGAAAAGGAATATACGGTCTAGTTTTGAAATACAGGAATTGGATGCTTTA…
ML03054a_MlADAM10	ATTTAGGTGACACTATAGATGATAATCCTGTTGCTGGAATTGCTACTCCTAGTCTTATGTGAAGGTGCTAAAGAAGTTCCAGAAAATATACTTTATCACGAGCTAGTTGACTATAGTAAATCTTCATTGAGACACGAACATTCCAGACACAAGAGGGACTTATCACCATTTTTATCTTTAACATTTGAAGCATATAAACAGATATTTAATCTAAAGTTGAGTAAAAACAGTGATGTTTTTGCCAAAGATATACAGATAACCAGCAGCTCTGGAAAAAGTATAGATTACGATTTTTACAGCTTAGTTAAAGGCACTGTAAATGAGGATGAAGACTCAGTAGCACACGGCTCCATACATGATGGAGTGTTTGAGGGGGTTATCAGCTATCAGAATGAAACT…
ML_01594a_MlPresenillin	ATTTAGGTGACACTATAGATGTCAGGTATTAGAATGTCAAGTGTAGCTGTGACAGCAGAGAACTGTGAAAATGGAGAGCCTCAAGCACCCGAAGAAAGTCACCAAGGCCAAGCCAACATTCCAGAGATAGTGGAACCAGAAGATGATGATGCTGAGGAGCAGGAAATGCTGAAATACGGGGCCAAACATGTTATGATGCTGATTGTTCCTGTTTCACTTTGCATGATTATTGTTATCTTTGCAATAAGAATCATCACCATGTATGATCAGGTCTCCCAGCCACAAGTATACTTGGTTTACACTCCATTCAATGATCAAACTAAGAAAACAACAGGCTCACCAATCAGTGATGCAGTTCTAAACATGCTGATAGTTCTGGGTCTGGTAATTTTCATGACT…
ML141212a_MlSuH	ATTTAGGTGACACTATAGTCAGCACAGATTAGCAAGACATTGCCTTACGGACTTTTCTCAATTGGGATACATCTCCCCTAAATCAGAAATGTTCAGTCACACCGAACCAGTGATGAGTACACTCTTCACGGACCGACTGAGAAGTCACACTCCCCCGGCTTCCCTGTACAAGCCGAACATTATAATCCCCCAATACGACCACCTCATTCGACAAGCTAGCCCTCCTATCTCCCCTCCTCAGCCAGAAACAAGTGCTGCTGTTGCTCCGGTAGAGTTTACCAAGGAGATAATGAACAAGTACCTAGCTAACAGGAAGCGATTGGACAAGGAAGTCGTTATTCGTCACGCCAGGGTCGCTCAGAAGTCTTACAAGAACGAGAAACGGTTTTTCTGTCCGCC…
ML065739a_MlHES2	ATTTAGGTGACACTATAGATGTCTACCGAATACGATACACCCAAAGCAGAGCCCACTACTCCAGGACCTTACTCTCTTCAACAGCCAAGCAGGGCAGGTAAAGTGCCAAAGCCGATCATGGAGAAGAGACGTCGAGCTCGGATAAACAAATGTCTGGAGGAGCTGAAAGTGCTGGTTCCTGACCTGACTGAGTCTGGAAGCAGAGTAGACAAGGCTGATGTGCTGGAGATGACAGTGGAACATCTGACTAGAATGAAAAACAAGAGACGTAATCTCTCCTCCAACCTCTCCCCTCATGTGACTCCCTATGTGGACCCCCACGTACAATTCAAGCAAGGATACCAGCAATGTATGAACGAGGTAACCAAGCTGCTCCTGTCTTCCTCGGTGGACGAGAAC…
